# The biosynthetic gene cluster landscape of the oral microbiome across health and dental caries

**DOI:** 10.1101/2025.09.04.674288

**Authors:** McKenna Loop Yao, Peijun Lin, Kailey Hua, Wenjun Zhang

## Abstract

Specialized metabolites encoded by biosynthetic gene clusters (BGCs) in the oral microbiome remain largely unexplored in the context of oral health and disease. Previous genome-centric surveys have cataloged hundreds of uncharacterized BGCs in the oral cavity associated with health and disease, but these studies relied on reference genomes and did not capture strain-level variation or the native distribution of BGCs. Here, we assembled three independently sourced metagenomic datasets from healthy and dental caries samples, extracted BGCs, and quantified their abundance alongside expression in a metatranscriptomic dataset. We first identified that aryl polyene, ribosomally synthesized and post-translationally modified peptide (RiPP), and nonribosomal peptide (NRP) encoding BGCs were the most abundant BGC classes across all three metagenomic datasets. We then grouped these BGCs into homology-based families and found that homologous clusters were usually consistently associated with either health or dental caries, suggesting conserved community-level roles for BGCs. An elastic-net regression model further selected 45 BGCs out of >5000 that could distinguish healthy and dental caries samples in the metatranscriptomic dataset, which demonstrated that BGCs could be predictive markers of disease. This analysis emphasizes the importance of high-quality metagenomic and metatranscriptomic datasets to resolve BGC expression patterns and to guide discovery of metabolites relevant to oral health and disease.
