## Supplementary material for "The biosynthetic gene cluster landscape of the oral microbiome across health and dental caries": SI Datasheet 3

### Sheet: Dataset1
Dataset 1 Accession #s	Health Status (C=caries; H=healthy)
SRR5483091	C	BioProject: PRJNA380711
SRR5483092	C	Registration date: 28-Mar-2017
SRR5483093	C	Affiliated Hospital of Stomatology, College of Medicine, Zhejiang University
SRR5483094	C
SRR5483098	C	Study Design: The dataset comprises paired‑end amplicon reads generated by PCR amplification of metagenomic DNA
SRR5483099	C	25 preschoolers, aged 3 to 5 years old with severe early childhood caries (ECC), and 19 age-matched, caries-free children
SRR5483100	C
SRR5483101	C	Sequencing Strategy: 1 ILLUMINA (Illumina HiSeq 2500) with PE100 mode
SRR5483102	C	The metagenomic DNA libraries were constructed according to the Illumina TruSeq DNA sample prep v2 guide
SRR5483103	C
SRR5483104	C	Ommitted Samples:
SRR5483105	C	3 caries and 1 healthy could not be downloaded
SRR5483106	C	SRR5483117	H
SRR5483108	C	SRR5483107	C
SRR5483109	C	SRR5483097	C
SRR5483110	C	SRR5483095	C
SRR5483111	C
SRR5483112	C	Citation:
SRR5483113	C	Wang Y, Wang S, Wu CChen X, Duan Z, Xu Q, Jiang W, Xu L, Wang T, Su L, Wang Y, Chen Y, Zhang J, Huang Y, Tong S, Zhou C, Deng S, Qin N 2019. Oral Microbiome Alterations Associated with Early Childhood Caries Highlight the Importance of Carbohydrate Metabolic Activities. mSystems 4:10.1128/msystems.00450-19.
SRR5483114	C
SRR5483115	C
SRR5483116	C
SRR5483118	H
SRR5483119	H
SRR5483120	H
SRR5483121	H
SRR5483122	H
SRR5483123	H
SRR5483124	H
SRR5483125	H
SRR5483126	H
SRR5483127	H
SRR5483128	H
SRR5483129	H
SRR5483130	H
SRR5483131	H
SRR5483132	H
SRR5483133	H
SRR5483134	H
SRR5483135	H

### Sheet: Dataset2
Dataset 2 Accession #s	Health Status (C=caries; H=healthy)
SAMN08741154	C	BioProject: PRJNA383868
SAMN08741152	C	Registration date: 12-Oct-2018
SAMN08741151	C	J. Craig Venter Institute
SAMN08741149	C
SAMN08741148	C	Study Design: The dataset comprises paired‑end amplicon reads generated by PCR amplification of metagenomic DNA
SAMN08741147	C	Supragingival plaque biofilm microbiome in 44 juvenile twin pairs
SAMN08741146	C
SAMN08741145	C	Sequencing Strategy: 1 ILLUMINA (NextSeq 500) for 300 cycles following standard manufacturer’s specifications
SAMN08741144	C	Libraries were prepared using the NEBNext Illumina DNA library preparation kit according to manufacturer’s specifications
SAMN08741143	C
SAMN08741142	C	Ommitted Samples:
SAMN08741138	C	N/A
SAMN08741137	C
SAMN08741136	C	Citation:
SAMN08741131	C	Espinoza JL, Harkins DM, Torralba M, Gomez AHighlander SKJones MB, Leong P, Saffery R, Bockmann M, Kuelbs C, Inman JM, Hughes T, Craig JM, Nelson KE, Dupont CL. 2018. Supragingival Plaque Microbiome Ecology and Functional Potential in the Context of Health and Disease. mBio 9:10.1128/mbio.01631-18.
SAMN08741130	C
SAMN08741128	C
SAMN08741127	C
SAMN08741126	C
SAMN08741124	C
SAMN08741123	C
SAMN08741122	C
SAMN08741121	C
SAMN08741120	C
SAMN08741119	C
SAMN08741117	C
SAMN08741115	C
SAMN08741111	C
SAMN08741110	C
SAMN08741109	C
SAMN08741108	C
SAMN08741107	C
SAMN08741106	C
SAMN08741105	C
SAMN08741104	C
SAMN08741103	C
SAMN08741096	C
SAMN08741095	C
SAMN08741092	C
SAMN08741091	C
SAMN08741088	C
SAMN08741087	C
SAMN08741083	C
SAMN08741082	C
SAMN08741081	C
SAMN08741078	C
SAMN08741077	C
SAMN08741076	C
SAMN08741075	C
SAMN08741074	C
SAMN08741073	C
SAMN08741072	C
SAMN08741071	C
SAMN08741070	C
SAMN08741069	C
SAMN08741068	C
SAMN08741067	C
SAMN08741153	H
SAMN08741150	H
SAMN08741141	H
SAMN08741140	H
SAMN08741139	H
SAMN08741135	H
SAMN08741134	H
SAMN08741133	H
SAMN08741132	H
SAMN08741129	H
SAMN08741125	H
SAMN08741118	H
SAMN08741116	H
SAMN08741114	H
SAMN08741113	H
SAMN08741112	H
SAMN08741102	H
SAMN08741101	H
SAMN08741100	H
SAMN08741099	H
SAMN08741098	H
SAMN08741097	H
SAMN08741094	H
SAMN08741093	H
SAMN08741090	H
SAMN08741089	H
SAMN08741086	H
SAMN08741085	H
SAMN08741084	H
SAMN08741080	H
SAMN08741079	H

### Sheet: Dataset3
Dataset 3 Accession #s	Health Status (C=caries; H=healthy)
SAMN21844339	C	BioProject: PRJNA766357
SAMN21844340	C	Registration date: 26-Sep-2021
SAMN21844341	C	Guangdong Provincial Key Laboratory of Stomatology, Guanghua School of Stomatology, Sun Yat-sen Univ
SAMN21844342	C
SAMN21844343	C	Study Design: The dataset comprises paired‑end amplicon reads generated by PCR amplification of metagenomic DNA
SAMN21844344	C	20 adolescents with active pit and fissure surface caries and 20 age-matched, caries-free teenagers
SAMN21844345	H
SAMN21844346	H	Sequencing Strategy: 1 ILLUMINA (Illumina NovaSeq 6000)
SAMN21844347	H	The NEB Next Ultra TM DNA Library Prep Kit (NEB, USA) was used to construct the DNA libraries following the manufacturers protocol
SAMN21844348	H
SAMN21844349	C	Ommitted Samples:
SAMN21844350	H	N/A
SAMN21844351	H
SAMN21844352	H	Citation:
SAMN21844353	C	Pang L, Wang Y, Ye Y, Zhou Y, Zhi Q, Lin H. Metagenomic Analysis of Dental Plaque on Pit and Fissure Sites With and Without Caries Among Adolescents. Front Cell Infect Microbiol. 2021 Oct 27;11:740981. doi: 10.3389/fcimb.2021.740981. PMID: 34778105; PMCID: PMC8579706.
SAMN21844354	C
SAMN21844355	H
SAMN21844356	H
SAMN21844357	H
SAMN21844358	C
SAMN21844359	C
SAMN21844360	C
SAMN21844361	C
SAMN21844362	H
SAMN21844363	H
SAMN21844364	C
SAMN21844365	C
SAMN21844366	C
SAMN21844367	C
SAMN21844368	C
SAMN21844369	H
SAMN21844370	H
SAMN21844371	H
SAMN21844372	H
SAMN21844373	H
SAMN21844374	H
SAMN21844375	C
SAMN21844376	H
SAMN21844377	C
SAMN21844378	H

### Sheet: Metatranscript
Metatranscriptomic Accession #s	Health Status (C=caries; H=healthy)
ERR12687113	C	BioProject: PRJEB60856
ERR12687114	C	Registration date: 8-Feb-2024
ERR12687115	C	Clemson University Department of Biological Sciences
ERR12687118	C
ERR12687120	C	Study Design: The dataset consists of paired‑end RNA‑Seq libraries prepared as cDNA from metatranscriptomic RNA samples.
ERR12687121	C	In total, 27 plaque samples were collected from teeth with an active dentin cavity (PD) and 33 from a caries-free tooth (PF). Study participants included 35 females and 25 males ranging in age from 18 to 65 years old (average 31 ± 11 years).
ERR12687125	C
ERR12687126	C	Sequencing Strategy: 1 ILLUMINA (Illumina NovaSeq 6000) n a single S4 flow cell using a paired-end 2 × 150 bp chemistry
ERR12687135	C	The cDNA libraries from 100 ng of enriched mRNA using the NEBNext Ultra directional RNA library preparation kit and NEBNext dual index oligonucleotides for Illumina
ERR12687138	C
ERR12687141	C	Ommitted Samples:
ERR12687147	C	1 healthy sample could not be downloaded
ERR12687148	C	ERR13158673	H
ERR12687149	C
ERR12687155	C	Citation:
ERR12687156	C	Mann AE, Chakraborty B, O'Connell LM, Nascimento MM, Burne RA, Richards VP. Heterogeneous lineage-specific arginine deiminase expression within dental microbiome species. Microbiol Spectr. 2024 Apr 2;12(4):e0144523. doi: 10.1128/spectrum.01445-23. Epub 2024 Feb 27. Erratum in: Microbiol Spectr. 2025 Apr;13(4):e0034725. doi: 10.1128/spectrum.00347-25. PMID: 38411054; PMCID: PMC10986539.
ERR12687161	C
ERR12687165	C
ERR13158668	C
ERR13158670	C
ERR13158671	C
ERR13158674	C
ERR13158675	C
ERR13158677	C
ERR13158681	C
ERR13158683	C
ERR13158691	C
ERR12687112	H
ERR12687116	H
ERR12687117	H
ERR12687119	H
ERR12687122	H
ERR12687123	H
ERR12687124	H
ERR12687127	H
ERR12687128	H
ERR12687129	H
ERR12687131	H
ERR12687133	H
ERR12687134	H
ERR12687136	H
ERR12687142	H
ERR12687151	H
ERR12687154	H
ERR12687159	H
ERR12687162	H
ERR12687163	H
ERR12687167	H
ERR12687169	H
ERR12687170	H
ERR12687171	H
ERR13158661	H
ERR13158663	H
ERR13158684	H
ERR13158688	H
ERR13158689	H
ERR13158695	H
ERR13158697	H
ERR13158699	H
