## Supplementary material for "The biosynthetic gene cluster landscape of the oral microbiome across health and dental caries": SI Datasheet 2

### Sheet: Sheet1
Dataset 1 - Top 20 BGCs associated with dental caries													Elastic Net Regression Model Predictive BGCs
BGC_ID	BGC Class	Statistics		bwa-mem counts			BLASTp						BGC_ID	Species Prediction	BGC Class	Direction	Coefficient
		Cohen's d	p-value	mean health	mean caries	Δ(H-C)	Species prediction	QueryCover	% Identity	Evalue			NODE_1274_length_8515_cov_30.17376	Neisseria sp. HMSC064E01	arylpolyene	Health	-0.260508
NODE_216_length_26774_cov_6.044650.region001.gbk	arylpolyene	0.998145	0.00489614	32.8697	73.9725	-41.1028	Prevotella histicola	100	99.32	0			NODE_464_length_22132_cov_8.604068	Neisseria sp. oral taxon 014	arylpolyene	Health	-0.141035
NODE_382_length_18415_cov_26.410076.region001.gbk	RiPP-like	0.937152	0.00803322	58.2443	116.094	-57.8499	Prevotella sp. HMSC073D09	100	99.34	0			NODE_214_length_18197_cov_46.332654	Neisseria sp. HMSC064E01	arylpolyene	Health	-0.128178
NODE_27_length_97907_cov_9.911305.region001.gbk	betalactone	0.932577	0.0201022	87.2584	161.025	-73.7671	Prevotella nigrescens	100	96.62	0			NODE_567_length_15465_cov_4.686502	Neisseria elongata	terpene	Health	-0.0942342
NODE_217_length_36445_cov_24.126463.region001.gbk	RiPP-like	0.929992	0.00682955	49.4581	102.341	-52.8826	Prevotella sp. HMSC073D09	100	99.44	0			NODE_748_length_22256_cov_7.652808	uncultured Neisseria sp.	arylpolyene	Health	-0.0863697
NODE_1735_length_8672_cov_18.105257.region001.gbk	RiPP-like	0.928976	0.00803322	64.2334	120.52	-56.2868	Prevotella sp. lc2012	100	75.49	0			NODE_222_length_47500_cov_21.241100	Haemophilus parainfluenzae	arylpolyene.resorcinol	Health	-0.0856643
NODE_463_length_21512_cov_14.907676.region001.gbk	RiPP-like	0.927027	0.00682955	44.6511	95.2202	-50.5692	Prevotella sp. HMSC073D09	100	99.4	0			NODE_703_length_22603_cov_25.546966	Neisseria sp. oral taxon 014	arylpolyene	Health	-0.082524
NODE_4703_length_3894_cov_5.159677.region001.gbk	resorcinol	0.919734	0.00579048	7.46495	20.8327	-13.3678	Prevotella histicola F0411	100	100	7e-77			NODE_296_length_21658_cov_46.801740	Neisseria sicca	hserlactone	Health	-0.0542061
NODE_14133_length_2022_cov_1.635994.region001.gbk	RiPP-like	0.902004	0.000871561	0.188026	0.683426	-0.495399	Rothia sp. HMSC058E10	100	99.07	0			NODE_52_length_53688_cov_9.456752	Neisseria uirgultaei	arylpolyene	Health	-0.0452169
NODE_19_length_112068_cov_14.843116.region001.gbk	betalactone	0.900448	0.0216046	93.827	170.471	-76.6444	Prevotella nigrescens	100	96.62	0			NODE_1953_length_10687_cov_5.873871	Actinomyces israelii	lassopeptide	Health	-0.0421509
NODE_212_length_29060_cov_7.919117.region001.gbk	arylpolyene	0.898012	0.0119121	42.9813	72.7894	-29.8081	Prevotella	100	98.99	0			NODE_295_length_37270_cov_33.474164	Neisseria sicca	hserlactone	Health	-0.0332477
NODE_1479_length_9571_cov_24.865280.region001.gbk	arylpolyene	0.896775	0.00291173	3.58514	15.9213	-12.3362	Prevotella sp. C561	100	97.79	0			NODE_481_length_28613_cov_39.786154	Corynebacterium matruchotii	NRPS	Health	-0.0204246
NODE_5379_length_4090_cov_2.130607.region001.gbk	resorcinol	0.890838	0.0110244	1.6834	3.22651	-1.54311	Alloprevotella tannerae	95	99.16	0			NODE_633_length_14539_cov_7.341273	Neisseria elongata	terpene	Health	-0.0191942
NODE_945_length_9849_cov_18.035940.region001.gbk	resorcinol	0.885555	0.0216046	117.758	234.501	-116.744	Prevotella bivia	89	97.01	1e-92			NODE_338_length_30880_cov_187.585337	Corynebacterium matruchotii	NRPS	Health	-0.00531528
NODE_93_length_38081_cov_13.368327.region001.gbk	arylpolyene	0.875725	0.0138795	39.1795	96.6822	-57.5027	Prevotella histicola	100	98.65	0			NODE_807_length_19341_cov_10.350306	uncultured Haemophilus sp.	resorcinol	Health	-0.00518976
NODE_4_length_158406_cov_9.753971.region001.gbk	RRE-containing	0.850263	0.0267128	51.8007	94.7738	-42.9732	Prevotella pallens	100	100	9e-88			NODE_881_length_10601_cov_4.734402	Neisseria elongata	terpene	Health	-0.000732
NODE_60_length_69772_cov_4.524148.region001.gbk	arylpolyene	0.847854	0.00629073	2.13753	6.89257	-4.75505	Segatella salivae	99	98.14	0			NODE_679_length_26725_cov_37.759055	Aggregatibacter kilianii	RiPP-like	Health	-0.000526
NODE_75_length_75064_cov_13.636244.region001.gbk	thiopeptide	0.839935	0.0110244	110.925	221.338	-110.413	Prevotella jejuni	100	99.77	0			NODE_982_length_18521_cov_7.781869	Capnocytophaga granulosa	arylpolyene	Disease	0.000203
NODE_26_length_69445_cov_4.847485.region001.gbk	RRE-containing	0.839398	0.00347196	77.6635	149.228	-71.5643	Prevotella pallens	100	97.69	1e-85			NODE_383_length_13859_cov_6.343669	uncultured Capnocytophaga sp.	arylpolyene	Disease	0.00190316
NODE_102_length_78418_cov_6.478325.region001.gbk	arylpolyene	0.834663	0.00942344	2.24978	7.1953	-4.94552	Segatella salivae	99	98.31	0			NODE_1698_length_12840_cov_5.958545	Cylicostephanus goldi	RiPP-like	Disease	0.00270753
NODE_432_length_26768_cov_17.086512.region001.gbk	NRPS	0.831219	0.0161286	163.286	269.979	-106.692	Prevotella bivia	100	99.18	0			NODE_1479_length_9571_cov_24.865280	Prevotella sp. C561	arylpolyene	Disease	0.0069162
													NODE_1860_length_12221_cov_9.400707	Capnocytophaga granulosa	arylpolyene	Disease	0.0112577
Dataset 1 - Top 20 BGCs associated with health													NODE_387_length_30762_cov_7.137265	Propionibacterium acidifaciens	NRPS.T1PKS	Disease	0.0162511
BGC_ID	BGC Class	Statistics		bwa-mem counts			BLASTp						NODE_765_length_11633_cov_13.252980	Veillonella rogosae	ranthipeptide	Disease	0.0165718
		Cohen's d	p-value	mean health	mean caries	Δ(H-C)	Species prediction	QueryCover	% Identity	Evalue			NODE_1878_length_10180_cov_11.209580	uncultured Capnocytophaga sp.	arylpolyene	Disease	0.0174006
NODE_263_length_31764_cov_63.317575.region001.gbk	arylpolyene	-1.27895	0.00014914	1164.27	653.353	510.921	Neisseria subflava	100	93.16	0			NODE_6869_length_3397_cov_1.552364	Selenomonas sputigena	RRE-containing	Disease	0.0204116
NODE_16881_length_2970_cov_8.750943.region001.gbk	T3PKS	-1.19403	0.00153908	3.27313	1.00144	2.27169	Streptococcus ilei	100	97.72	0			NODE_59_length_130905_cov_9.333794	Mitsuokella jalaludinii	ranthipeptide	Disease	0.0212939
NODE_16918_length_1184_cov_35.217892.region001.gbk	terpene	-1.18951	0.00222473	10.192	3.93304	6.25899	Neisseria sp. RH3002v2g	100	98.23	0			NODE_179_length_61462_cov_37.868044	Propionibacterium acidifaciens	RiPP-like	Disease	0.0223312
NODE_22489_length_2319_cov_1.243375.region001.gbk	ranthipeptide	-1.06063	0.012037	0.425394	0.113849	0.311545	Stomatobaculum longum	100	97.92	2e-25			NODE_2020_length_5005_cov_2.981212	uncultured Capnocytophaga sp.	arylpolyene	Disease	0.0315677
NODE_6696_length_2741_cov_2.044304.region001.gbk	terpene	-1.04009	0.00449759	8.12647	4.5632	3.56327	Kingella denitrificans	100	98.16	0			NODE_3369_length_4888_cov_1.908132	Stomatobaculum longum	ranthipeptide	Disease	0.0357495
NODE_8678_length_2483_cov_1.990527.region001.gbk	terpene	-1.02647	0.00291173	7.46454	3.94328	3.52127	Kingella denitrificans	57	98.13	3e-68			NODE_195_length_56876_cov_12.659334	Propionibacterium acidifaciens	NRPS.T1PKS	Disease	0.0434168
NODE_1068_length_11887_cov_64.405426.region001.gbk	terpene	-1.01334	0.00153908	261.566	150.681	110.885	Neisseria sp. RH3002v2g	100	97.87	0			NODE_659_length_27111_cov_52.710489	Propionibacterium acidifaciens	NRPS.T1PKS	Disease	0.04695
NODE_311_length_14507_cov_5.771035.region001.gbk	RiPP-like	-1.00696	0.00168933	126.333	80.5042	45.8293	Neisseria sp.	100	100	1e-17			NODE_115_length_75491_cov_29.636407	Propionibacterium acidifaciens	RiPP-like	Disease	0.0508858
NODE_282_length_21706_cov_36.610272.region001.gbk	terpene	-0.984557	0.00449759	342.186	227.748	114.438	Neisseria mucosa	100	96.97	0			NODE_235_length_41496_cov_88.499747	Corynebacterium matruchotii	lanthipeptide-class-ii	Disease	0.0581174
NODE_386_length_16913_cov_93.940147.region001.gbk	arylpolyene	-0.98245	0.00115905	571.662	299.529	272.133	Neisseria subflava	100	95.45	0			NODE_1039_length_14518_cov_3.730554	Nocardia alba	T1PKS	Disease	0.0615335
NODE_273_length_16222_cov_5.307911.region001.gbk	arylpolyene	-0.970461	0.00489614	50.6552	27.9368	22.7184	Neisseria lactamica	100	93.75	0			NODE_107_length_75660_cov_58.145070	Propionibacterium acidifaciens	RiPP-like	Disease	0.0684068
NODE_1167_length_9416_cov_11.128085.region001.gbk	hserlactone	-0.970438	0.00449759	257.706	166.899	90.8073	Neisseria sicca	100	97.98	0			NODE_151_length_51521_cov_15.14670	Segatella salivae	arylpolyene	Disease	0.0810862
NODE_293_length_30282_cov_161.186820.region001.gbk	RiPP-like	-0.967296	0.000712555	117.055	47.0998	69.9548	Neisseria lactamica	100	98.21	0			NODE_60_length_69772_cov_4.524148	Segatella salivae	arylpolyene	Disease	0.09171
NODE_885_length_12095_cov_3.334718.region001.gbk	arylpolyene	-0.965531	0.00318062	21.337	5.33454	16.0025	Kingella sp. SNUBH-2017	66	97.92	0			NODE_4194_length_6407_cov_10.729849	Streptomyces oryzae	T2PKS	Disease	0.10858
NODE_5141_length_4122_cov_22.540202.region001.gbk	arylpolyene	-0.964482	0.00127484	42.1284	22.7089	19.4195	Neisseria subflava	99	97.04	1e-87			NODE_2670_length_8379_cov_20.292528	Propionibacterium acidifaciens	RiPP-like	Disease	0.113963
NODE_11231_length_1942_cov_2.595125.region001.gbk	RiPP-like	-0.940604	0.00626629	1.58516	0.426061	1.1591	Streptococcus australis	100	98.84	0			NODE_295_length_39171_cov_7.297781	Arachnia propionica	NRPS	Disease	0.119923
NODE_122_length_31762_cov_25.177059.region001.gbk	RiPP-like	-0.933334	0.00532638	352.565	202.539	150.026	Neisseria lactamica	100	98.21	0			NODE_35336_length_1322_cov_2.542226	uncultured Stomatobaculum sp.	ranthipeptide	Disease	0.217097
NODE_3494_length_3449_cov_8.766058.region001.gbk	RiPP-like	-0.923869	0.00740949	48.4329	25.9964	22.4365	Neisseria lactamica	100	98.57	0			NODE_93_length_56673_cov_42.428097	Prevotella histicola	arylpolyene	Disease	0.24996
NODE_279_length_24218_cov_13.521169.region001.gbk	terpene	-0.918582	0.00870355	666.568	447.494	219.074	Neisseria mucosa	100	97.52	0			NODE_1484_length_7870_cov_5.183218	Corynebacterium canis	lanthipeptide-class-i	Disease	0.365935
NODE_2510_length_3916_cov_16.396011.region001.gbk	RiPP-like	-0.915406	0.000867433	114.266	65.6756	48.5903	Neisseria lactamica	100	98.52	0
Dataset 2 - Top 20 BGCs associated with dental caries
BGC_ID	BGC Class	Statistics		bwa-mem counts			BLASTp
		Cohen's d	p-value	mean health	mean caries	Δ(H-C)	Species prediction	QueryCover	% Identity	Evalue
NODE_1220_length_10255_cov_4.488529.region001.gbk	lanthipeptide-class-ii	0.641723	0.00416779	12.6311	24.3327	-11.7016	Rothia aeria	100	97.5	0
NODE_601_length_13728_cov_4.186280.region001.gbk	lassopeptide	0.628353	0.00713516	21.2963	42.1755	-20.8792	Rothia aeria	100	97.59	0
NODE_42_length_52255_cov_10.233180.region001.gbk	lanthipeptide-class-ii.lassopeptide	0.623653	0.00577392	65.9322	124.675	-58.7432	Rothia aeria	100	99.41	0
NODE_10254_length_1568_cov_2.399207.region001.gbk	RRE-containing	0.606499	0.0273839	1.17925	3.15318	-1.97393	Actinomyces	100	100	9e-52
NODE_8804_length_1078_cov_1.834800.region001.gbk	RRE-containing	0.603728	0.00497221	0.815009	2.90438	-2.08937	Actinomyces	100	100	9e-52
NODE_67_length_49197_cov_17.223007.region001.gbk	lanthipeptide-class-ii	0.582182	0.00258104	202.857	338.698	-135.842	Streptococcus sanguinis	100	100	0
NODE_992_length_9705_cov_3.645492.region001.gbk	lanthipeptide-class-ii	0.577937	0.0271032	15.8901	28.1578	-12.2677	Rothia aeria	100	98.31	0
NODE_365_length_19093_cov_21.632104.region001.gbk	lanthipeptide-class-ii	0.565544	0.0127902	25.1252	49.2927	-24.1675	Rothia aeria	100	98.92	0
NODE_553_length_8700_cov_4.584268.region001.gbk	lanthipeptide-class-ii	0.562322	0.0166899	14.7639	27.0415	-12.2776	Rothia dentocariosa	100	96.92	0
NODE_1822_length_4291_cov_6.885033.region001.gbk	lanthipeptide-class-iii	0.56232	0.00210628	8.00179	14.1213	-6.11951	Streptococcus sanguinis	100	99.87	0
NODE_26909_length_1052_cov_2.004012.region001.gbk	NRPS-like	0.556591	0.0131039	0.816266	1.66836	-0.85209	Rothia aeria	100	97.14	0
NODE_4987_length_3999_cov_4.315669.region001.gbk	T3PKS	0.544951	0.00547245	21.4369	32.5829	-11.1459	Gemella	100	93.32	0
NODE_574_length_7708_cov_3.138246.region001.gbk	RRE-containing	0.536993	0.00428421	13.7297	27.8161	-14.0864	Rothia dentocariosa	100	100	0
NODE_34_length_91488_cov_21.939114.region001.gbk	T3PKS	0.536962	0.00258104	99.1983	196.11	-96.9119	Streptococcus	100	96.68	0
NODE_23_length_95066_cov_5.755691.region001.gbk	NRPS	0.534784	0.0127902	151.624	230.792	-79.1679	Streptococcus mutans	100	99.9	0
NODE_4_length_161960_cov_36.508681.region001.gbk	RiPP-like	0.530785	0.00833824	82.5954	138.982	-56.3871	Streptococcus oralis	100	100	2e-65
NODE_14406_length_1590_cov_15.175244.region001.gbk	RiPP-like	0.529333	0.0147668	0.785689	2.25327	-1.46758	Streptococcus pneumoniae	100	93.95	0
NODE_1922_length_4676_cov_3.497079.region001.gbk	RiPP-like	0.525764	0.0283392	34.6299	55.6961	-21.0662	Streptococcus pneumoniae	99	91.84	3e-59
NODE_16_length_100724_cov_26.585910.region001.gbk	RiPP-like	0.524238	0.00855552	78.067	131.467	-53.4	Streptococcus oralis	100	100	2e-65
NODE_15111_length_1229_cov_11.695060.region001.gbk	T3PKS	0.523552	0.0183476	17.392	28.623	-11.231	Streptococcus oralis	100	98.18	7e-30
Dataset 2 - Top 20 BGCs associated with health
BGC_ID	BGC Class	Statistics		bwa-mem counts			BLASTp
		Cohen's d	p-value	mean health	mean caries	Δ(H-C)	Species prediction	QueryCover	% Identity	Evalue
NODE_24378_length_1154_cov_2.760692.region001.gbk	arylpolyene	-1.07443	2.1e-05	8.3787	4.8919	3.4868	Capnocytophaga sp. oral taxon 863	100	98.26	0
NODE_616_length_14799_cov_3.424308.region001.gbk	arylpolyene	-1.07359	1.53e-05	48.4152	31.3085	17.1068	Capnocytophaga sp.	100	82.43	0
NODE_25292_length_1112_cov_6.457900.region001.gbk	arylpolyene	-1.05793	4.52e-05	16.0398	9.47821	6.56155	Capnocytophaga leadbetteri	100	98.02	0
NODE_706_length_12914_cov_7.885061.region001.gbk	resorcinol	-1.05755	9.44e-05	39.914	22.2989	17.6152	Capnocytophaga granulosa	100	96.04	0
NODE_1619_length_7601_cov_4.257487.region001.gbk	arylpolyene	-1.05691	2.65e-05	53.1675	32.5045	20.6629	Capnocytophaga sp. oral taxon 863	100	98.45	0
NODE_1112_length_10273_cov_3.649442.region001.gbk	arylpolyene	-1.04433	1.73e-05	30.509	18.9149	11.5941	Capnocytophaga sp.	100	84.81	0
NODE_1193_length_10448_cov_3.242760.region001.gbk	arylpolyene	-1.01695	8.78e-05	34.7347	23.1284	11.6063	Capnocytophaga sp.	100	84.56	0
NODE_2761_length_5466_cov_3.911107.region001.gbk	arylpolyene	-1.01073	4.69e-05	12.8599	8.11573	4.74422	Capnocytophaga sp.	100	93.28	2e-171
NODE_16999_length_1462_cov_1.957356.region001.gbk	arylpolyene	-1.00904	4.33e-05	1.13616	0.561085	0.575078	Hoylesella saccharolytica	99	99.04	8e-68
NODE_633_length_14622_cov_4.722935.region001.gbk	arylpolyene.resorcinol	-1.00765	1.87e-05	38.2301	24.5606	13.6696	Capnocytophaga sp.	100	92.63	0
NODE_23_length_53768_cov_5.692979.region001.gbk	arylpolyene	-0.991554	0.00017253	77.6717	48.8438	28.8279	Capnocytophaga sp. oral taxon 335	100	95.23	0
NODE_17034_length_1698_cov_1.776019.region001.gbk	arylpolyene	-0.982945	0.000166609	2.01626	1.10502	0.911243	Capnocytophaga sp. oral taxon 878	100	95.68	4e-130
NODE_327_length_11099_cov_4.893064.region001.gbk	arylpolyene	-0.981897	0.00012567	47.4896	31.7057	15.7839	Capnocytophaga leadbetteri	100	96.39	0
NODE_492_length_17327_cov_9.116200.region001.gbk	arylpolyene	-0.981801	0.000269881	90.5642	54.6827	35.8815	Capnocytophaga granulosa	100	96.5	0
NODE_3991_length_3432_cov_3.348238.region001.gbk	arylpolyene	-0.978709	0.000219863	9.29343	4.98448	4.30894	uncultured Capnocytophaga sp.	98	97.73	1e-122
NODE_236_length_16738_cov_4.782054.region001.gbk	RiPP-like	-0.953619	0.000212425	38.3598	23.8213	14.5386	Capnocytophaga granulosa	99	97.07	0
NODE_1334_length_5863_cov_3.020317.region001.gbk	arylpolyene	-0.952333	2.45e-05	7.60911	4.22304	3.38606	Capnocytophaga leadbetteri	100	96.94	0
NODE_1873_length_3392_cov_6.276596.region001.gbk	arylpolyene	-0.948251	0.000341668	10.3622	5.64265	4.71952	uncultured Capnocytophaga sp.	100	97.26	0
NODE_129_length_16075_cov_5.799313.region001.gbk	arylpolyene	-0.94661	0.000746727	80.9936	51.0586	29.935	Capnocytophaga leadbetteri	100	93.46	2e-128
NODE_6230_length_3105_cov_3.592787.region001.gbk	arylpolyene	-0.938061	0.000279173	6.4365	3.84065	2.59585	Capnocytophaga	97	99.1	2e-71
Dataset 3 - Top 20 BGCs associated with disease
BGC_ID	BGC Class	Statistics		bwa-mem counts			BLASTp
		Cohen's d	p-value	mean health	mean caries	Δ(H-C)	Species prediction	QueryCover	% Identity	Evalue
NODE_5858_length_3012_cov_17.641529.region001.gbk	arylpolyene	1.40673	0.000179364	6.43842	14.0593	-7.62087	Prevotella sp. C561	100	98.07	0
NODE_4194_length_6407_cov_10.729849.region001.gbk	T2PKS	1.0693	8.6e-06	2.52372	25.347	-22.8233	Streptomyces oryzae	100	52.02	1e-132
NODE_160_length_44497_cov_21.169232.region001.gbk	RiPP-like	1.04929	0.000757881	9.97704	44.982	-35.0049	Streptococcus mutans	97	100	8e-42
NODE_2044_length_11213_cov_13.703531.region001.gbk	resorcinol	1.02624	0.0027986	37.8243	86.8659	-49.0415	Prevotella histicola	100	99.21	0
NODE_10_length_335733_cov_26.870409.region001.gbk	NRPS.NRPS-like	1.005	0.000757881	51.9546	184.383	-132.428	Streptococcus mutans	100	99.84	0
NODE_43_length_134272_cov_39.694033.region001.gbk	RiPP-like	0.997284	0.00122718	21.9122	82.3381	-60.4259	Streptococcus mutans	97	100	8e-42
NODE_3237_length_7495_cov_3.500672.region001.gbk	arylpolyene	0.994418	0.00122718	1.34259	3.10553	-1.76294	Segatella salivae	99	98.46	0
NODE_4162_length_7779_cov_5.645909.region001.gbk	T2PKS	0.993993	2.33e-06	0.759518	7.93861	-7.17909	Actinomycetota	100	99.76	0
NODE_78_length_109149_cov_32.259336.region001.gbk	RiPP-like	0.980309	0.00511526	23.2659	81.2074	-57.9415	Streptococcus mutans	97	100	8e-42
NODE_249_length_48882_cov_11.827636.region001.gbk	butyrolactone	0.968813	0.00711349	3.029	10.4479	-7.41891	Streptococcus mutans	100	99.61	0
NODE_120_length_71463_cov_8.831125.region001.gbk	lanthipeptide-class-i	0.967143	2.6e-05	2.79411	17.9187	-15.1245	Hallella multisaccharivorax	47	97.06	3e-162
NODE_5902_length_2995_cov_3.977891.region001.gbk	arylpolyene	0.966944	0.00511526	1.42695	2.87121	-1.44427	Campylobacter concisus	100	97.64	0
NODE_107_length_75660_cov_58.145070.region001.gbk	RiPP-like	0.962461	2.69e-06	13.4852	128.641	-115.156	Propionibacterium acidifaciens	100	99.68	0
NODE_26999_length_1640_cov_4.488959.region001.gbk	NRPS-like	0.954004	0.0347403	0.0616199	0.297421	-0.235801	Lautropia dentalis	95	69.4	0
NODE_4429_length_5645_cov_45.057961.region001.gbk	T2PKS	0.948816	5.17e-06	3.63945	29.4217	-25.7822	Actinomycetota	100	99.76	0
NODE_169_length_74437_cov_37.767726.region001.gbk	NRPS.T1PKS	0.947975	0.000304799	114.343	342.934	-228.591	Propionibacterium acidifaciens	100	99.83	0
NODE_115_length_75491_cov_29.636407.region001.gbk	RiPP-like	0.946948	2.69e-06	8.96435	90.9638	-81.9994	Propionibacterium acidifaciens	100	99.05	0
NODE_43_length_94640_cov_17.079410.region001.gbk	RiPP-like	0.943827	0.000757881	46.7852	195.044	-148.259	Streptococcus mutans	100	99.74	0
NODE_1389_length_13447_cov_5.708557.region001.gbk	arylpolyene	0.942195	0.00604033	7.60443	14.0452	-6.44076	Campylobacter concisus	100	97.16	0
NODE_300_length_42781_cov_30.486238.region001.gbk	arylpolyene	0.939727	0.000222203	27.8775	106.122	-78.2449	Prevotella histicola	100	98.09	0
Dataset 3 - Top 20 BGCs associated with health
BGC_ID	BGC Class	Statistics		bwa-mem counts			BLASTp
		Cohen's d	p-value	mean health	mean caries	Δ(H-C)	Species prediction	QueryCover	% Identity	Evalue
NODE_24625_length_1808_cov_2.972618.region001.gbk	arylpolyene	-1.3093	0.000460073	13.4264	7.32016	6.10622	Cardiobacterium hominis	99	100	6e-61
NODE_36333_length_1151_cov_3.784672.region001.gbk	arylpolyene	-1.28438	0.00203444	0.953492	0.292833	0.660659	Neisseria sp.	99	97.98	0
NODE_6358_length_4968_cov_16.608589.region001.gbk	arylpolyene	-1.25606	0.000222203	12.1457	5.28202	6.8637	Neisseria uirgultaei	100	92.93	0
NODE_30692_length_1543_cov_3.743952.region001.gbk	T3PKS	-1.20161	0.000920913	1.25123	0.607955	0.643271	Leptotrichia alba	100	96.53	0
NODE_147_length_53980_cov_10.667483.region001.gbk	arylpolyene	-1.12505	0.00256062	174.575	96.3215	78.2531	Cardiobacterium hominis	100	98.29	0
NODE_16529_length_2205_cov_4.019070.region001.gbk	arylpolyene	-1.11965	0.00111595	2.87573	0.846121	2.02961	Achromobacter xylosoxidans	99	95.45	4e-106
NODE_721_length_23636_cov_11.008609.region001.gbk	arylpolyene	-1.07611	0.00234127	76.3712	36.6858	39.6854	Cardiobacterium hominis	100	97.8	0
NODE_9500_length_3539_cov_4.208094.region001.gbk	hserlactone	-1.07106	0.00234127	6.01168	3.35719	2.65449	Bergeriella denitrificans	99	79.44	5e-147
NODE_2150_length_9793_cov_12.544670.region001.gbk	lanthipeptide-class-ii	-1.03783	0.00162526	31.5319	6.9018	24.6301	Corynebacterium matruchotii	100	92.15	0
NODE_2452_length_9028_cov_6.433411.region001.gbk	hserlactone	-1.03554	0.00432018	38.3006	17.7576	20.543	Neisseria sp.	100	94.12	3e-78
NODE_12824_length_2779_cov_5.198238.region001.gbk	NRPS	-1.02031	0.0143638	9.44669	4.68923	4.75747	Lautropia dentalis	99	65.13	0
NODE_391_length_30164_cov_91.100402.region001.gbk	lanthipeptide-class-ii	-1.01974	0.00037499	61.6683	13.2967	48.3716	Corynebacterium matruchotii	100	93.13	0
NODE_5264_length_4978_cov_10.449116.region001.gbk	arylpolyene	-1.01897	0.000920913	13.5367	6.74761	6.78913	Neisseria uirgultaei	100	92.68	0
NODE_3712_length_5339_cov_13.204012.region001.gbk	RiPP-like	-1.01685	0.00556046	21.4412	14.6883	6.75292	Kingella oralis	100	97.94	0
NODE_790_length_24975_cov_7.010634.region001.gbk	arylpolyene	-1.00491	0.0090454	102.726	57.8113	44.9147	Neisseria sp. oral taxon 014	100	98.52	0
NODE_9946_length_3308_cov_4.976637.region001.gbk	terpene	-1.001	0.00556046	10.3562	5.68799	4.66825	Kingella	99	95.28	6e-65
NODE_7445_length_2601_cov_2.553417.region001.gbk	NRPS	-0.988017	0.0114328	1.04142	0.458855	0.58256	Corynebacterium durum	100	98.38	0
NODE_12370_length_2578_cov_10.384859.region001.gbk	arylpolyene	-0.987244	0.00363883	5.41004	2.87727	2.53277	Neisseria sp. HMSC064E01	100	93.73	0
NODE_404_length_26746_cov_12.804728.region001.gbk	arylpolyene	-0.971646	0.00655719	153.43	88.0174	65.4125	Neisseria sp. oral taxon 014	100	98.52	0
NODE_18804_length_1441_cov_2.653680.region001.gbk	arylpolyene	-0.96426	0.0294409	4.03167	2.28785	1.74383	Neisseria elongata	100	95.62	3e-80
